# MultipleXed Population Selection and Enrichment single nucleus RNA sequencing (XPoSE-seq) enables sample identity retention during transcriptional profiling of rare populations

**DOI:** 10.1101/2023.09.27.559834

**Authors:** Katherine E. Savell, Rajtarun Madangopal, Padmashri Saravanan, Ryan G. Palaganas, Kareem D. Woods, Drake J. Thompson, Olivia R. Drake, Megan B. Brenner, Sophia J. Weber, Elise Van Leer, Jae H. Choi, Toni L. Martin, Jody C. Martin, Mia K. Steinberg, James W. Austin, Chloé I. Charendoff, Bruce T. Hope

**Affiliations:** Intramural Research Program, National Institute on Drug Abuse, Baltimore, MD 21224; BD Biosciences, San José, CA 95131

## Abstract

Single nucleus RNA-sequencing is critical in deciphering tissue heterogeneity and identifying rare populations. However, current high throughput techniques are not optimized for rare target populations and require tradeoffs in design due to feasibility. We provide a novel snRNA pipeline, Muliple**<u>X</u>**ed **<u>Po</u>**pulation **<u>S</u>**election and **<u>E</u>**nrichment snRNA-sequencing (**XPoSE-seq**), to enable targeted snRNA-seq experiments and in-depth transcriptomic characterization of rare target populations while retaining individual sample identity.
