## Supplementary material for "MultipleXed Population Selection and Enrichment single nucleus RNA sequencing (XPoSE-seq) enables sample identity retention during transcriptional profiling of rare populations": Table S1

### Sheet: Sheet1
Table S1: Statistical results pertaining to Figures: (analyses shown in figure are highlighted in grey)
Figure	Factors in analysis	Statistical output
Figure 1H, population percentages	Two-way RM ANOVA	F	P-value
	Population x process	F (2, 9) = 0.1838	0.8352
	Population	F (2, 9) = 67.72	<0.0001
	Process	F (1, 9) = 1.486e-016	>0.9999
Figure 1I, mRFP enrichment	One-way RM ANOVA	F	P-value
	Enrichment	F (1.213, 3.640) = 31.44	P=0.0061
	Subject	F (3, 6) = 2.801	P=0.1309
Figure 2b, Excitatory proportions	Multiple unpaired t tests (Homecage vs. Non-active, df = 6)	t-ratio	P-value	Adj. P-value (BH)
	PT L5	0.8173	0.444979	0.728147
	IT L2/3	0.6783	0.522844	0.73817
	IT L5/6	0.4978	0.636346	0.763615
	CT L6	0.8565	0.424603	0.728147
	CT L6b	1.187	0.280167	0.560334
	NP 5/6	0.2001	0.848008	0.848008
	Multiple unpaired t tests (Homecage vs. Active, df = 6)
	PT L5	0.345	0.741878	0.830459
	IT L2/3	0.6611	0.533123	0.73817
	IT L5/6	2.322	0.059268	0.133353
	CT L6	4.018	0.006977	0.0251172
	CT L6b	4.614	0.003636	0.0251172
	NP 5/6	4.034	0.006852	0.0251172
	Multiple paired t tests (Active vs. Non-active, df = 3)
	PT L5	0.6097	0.585156	0.752343
	IT L2/3	0.2992	0.784322	0.830459
	IT L5/6	10.12	0.002053	0.0251172
	CT L6	6.98	0.006035	0.0251172
	CT L6b	3.275	0.046585	0.11979
	NP 5/6	5.6	0.011252	0.033756
Figure 2b, Inhibitory proportions	Multiple unpaired t tests (Homecage vs. Non-active, df = 6)	t-ratio	P-value	Adj. P-value (BH)
	Pvalb	0.5265	0.61746	0.712357
	Sst	1.178	0.283533	0.392584
	Sst Chodl	2.216	0.068556	0.137112
	Meis2	0.897	0.40428	0.519789
	Vip	1.317	0.235904	0.353856
	Lamp5	0.5025	0.633206	0.712357
	Multiple unpaired t tests (Homecage vs. Active, df = 6)
	Pvalb	0.4325	0.680475	0.720503
	Sst	12.56	1.6e-05	0.000288
	Sst Chodl	7.887	0.00022	0.00132
	Meis2	1.658	0.148416	0.242863
	Vip	7.962	0.000209	0.00132
	Lamp5	4.326	0.00495	0.01485
	Multiple paired t tests (Active vs. Non-active, df = 3)
	Pvalb	0.3849	0.725969	0.725969
	Sst	10.68	0.001755	0.0078975
	Sst Chodl	8.023	0.004042	0.0145512
	Meis2	1.996	0.139857	0.242863
	Vip	6.851	0.006365	0.0163671
	Lamp5	5.529	0.01166	0.026235
